# Exploring the Exclusive Isolation of *Pseudomonas syringae* in *Peltigera* Lichens via metabolite analysis and growth assays

**DOI:** 10.1101/2024.09.06.611675

**Authors:** Natalia Ramírez, Diana Vinchira-Villarraga, Mojgan Rabiey, Margrét Auður Sigurbjörnsdóttir, Starri Heidmarsson, Oddur Vilhelmsson, Robert W. Jackson

## Abstract

The specific association of the potentially plant-pathogenic *Pseudomonas syringae* with *Peltigera* lichens raises questions about the factors driving this host specificity. To explore this, the metabolic profile of seven lichen species belonging to three genera (*Cladonia, Peltigera*, and *Stereocaulon*) was analysed using LC-MSMS. Additionally, we assessed the growth of *P. syringae* strains in media supplemented with extracts from each lichen species. This revealed that *Peltigera* exhibits lower metabolite richness compared to other genera, but shows a higher chemical investment in specific compounds. Growth kinetics showed comparable *P. syringae* growth across lichen-supplemented media, except for *C. arbuscula* and *Cladonia* sp., where the former exhibited lower growth rates. Inhibition assays with lichen extracts showed no inhibition of *P. syringae*. The lichen metabolome is predominantly composed of lipids and organic acids. Furthermore, specific compounds, such as aminoglycosides, may facilitate *P. syringae* presence in *Peltigera* by inhibiting *Bacillus subtilis* and other antagonists. Additionally, compounds absent in *Peltigera*, like anthracene, might serve as a carbon source inhibitors like *B. velezensis*.
