## Supplementary material for "Exploring the Exclusive Isolation of *Pseudomonas syringae* in *Peltigera* Lichens via metabolite analysis and growth assays": Description of the samples analyse with the species that belong, place of isolation, water content, sampling data, and symbionts.

### Sheet: Sheet1
Sample	Genera	Species	Mycobiont	Photobyont 1	Photobyont 2	Coordinates (latitude, longitude)	Sampling date (DD/MM/YY)	Water content (%)
REM2313	Cladonia	C. arbuscula	Ascomycete	Trebouxia (algae)	X	64.073590, -21.766550	2023-03-02	0.398087
REM2324	Cladonia	C. arbuscula	Ascomycete	Trebouxia (algae)	X	64.070814, -21.780664	2023-03-03	0.272398
REM2326	Cladonia	C. arbuscula	Ascomycete	Trebouxia (algae)	X	64.056584, -21.793916	2023-03-03	0.397417
REM2327	Cladonia	C. arbuscula	Ascomycete	Trebouxia (algae)	X	64.055991, -21.793855	2023-03-03	0.384951
REM2304	Cladonia	C. chlorophaea	Ascomycete	Trebouxia (algae)	X	64.126684, -21.920840	2023-03-02	0.343577
REM2312	Cladonia	C. chlorophaea	Ascomycete	Trebouxia (algae)	X	64.111565, -21.806389	2023-03-02	0.35093
REM2318	Cladonia	C. chlorophaea	Ascomycete	Trebouxia (algae)	X	64.126145, -21.919541	2023-03-03	0.46042
REM2308	Cladonia	Cladonia. sp.	Ascomycete	X	X	64.127547, -21.922200	2023-03-02	0.539075
REM2310	Cladonia	Cladonia. sp.	Ascomycete	X	X	64.111565, -21.806389	2023-03-02	0.361446
REM2328	Peltigera	P. aphthosa	Ascomycete	Coccomyxa (algae)	Nostoc (cyanobacteria)	64.151884, -21.736925	2023-03-15	0.705933
REM2329	Peltigera	P. aphthosa	Ascomycete	Coccomyxa (algae)	Nostoc (cyanobacteria)	64.150024, -21.740016	2023-03-16	0.721214
REM2330	Peltigera	P. aphthosa	Ascomycete	Coccomyxa (algae)	Nostoc (cyanobacteria)	64.152773, -21.736431	2023-03-17	0.634114
REM2331	Peltigera	P. leucophlebia	Ascomycete	Coccomyxa (algae)	Nostoc (cyanobacteria)	64.151534, -21.735565	2023-03-18	0.450193
REM2332	Peltigera	P. leucophlebia	Ascomycete	Coccomyxa (algae)	Nostoc (cyanobacteria)	64.151318, -21.738594	2023-03-19	0.737176
REM2301	Peltigera	P. membranacea	Ascomycete	Nostoc (cyanobacteria)	X	64.126927, -21.923745	2023-03-02	0.244763
REM2303	Peltigera	P. membranacea	Ascomycete	Nostoc (cyanobacteria)	X	64.126631, -21.921396	2023-03-02	0.362479
REM2306	Peltigera	P. membranacea	Ascomycete	Nostoc (cyanobacteria)	X	64.127466, -21.921520	2023-03-02	0.359988
REM2307	Peltigera	P. membranacea	Ascomycete	Nostoc (cyanobacteria)	X	64.127547, -21.922200	2023-03-02	0.256378
REM2309	Peltigera	P. membranacea	Ascomycete	Nostoc (cyanobacteria)	X	64.111565, -21.806389	2023-03-02	0.236238
REM2314	Peltigera	P. membranacea	Ascomycete	Nostoc (cyanobacteria)	X	64.073186, -21.765194	2023-03-02	0.23631
REM2316	Peltigera	P. membranacea	Ascomycete	Nostoc (cyanobacteria)	X	64.127520, -21.916883	2023-03-03	0.301918
REM2317	Peltigera	P. membranacea	Ascomycete	Nostoc (cyanobacteria)	X	64.128328, -21.916512	2023-03-03	0.242455
REM2322	Peltigera	P. membranacea	Ascomycete	Nostoc (cyanobacteria)	X	64.084317, -21.755772	2023-03-03	0.310991
REM2323	Peltigera	P. membranacea	Ascomycete	Nostoc (cyanobacteria)	X	64.084155, -21.754475	2023-03-03	0.390213
REM2325	Peltigera	P. membranacea	Ascomycete	Nostoc (cyanobacteria)	X	64.056584, -21.793916	2023-03-03	0.25173
REM2302	Stereocaulon	S. alpinum	Ascomycete	Trebouxia (algae)	Nostoc (cyanobacteria)	64.126927, -21.923745	2023-03-02	0.483042
REM2319	Stereocaulon	S. vesuvianum	Ascomycete	Chlorococcoid (algae)	Stigonema (cyanobacteria)	64.094424, -21.746080	2023-03-03	0.435688
REM2305	Stereocaulon	S. vesuvianum	Ascomycete	Chlorococcoid (algae)	Stigonema (cyanobacteria)	64.127466, -21.921520	2023-03-02	0.428012
REM2311	Stereocaulon	S. vesuvianum	Ascomycete	Chlorococcoid (algae)	Stigonema (cyanobacteria)	64.111565, -21.806389	2023-03-02	0.365709
REM2320	Stereocaulon	S. vesuvianum	Ascomycete	Chlorococcoid (algae)	Stigonema (cyanobacteria)	64.094532, -21.748056	2023-03-03	0.422623
REM2321	Stereocaulon	S. vesuvianum	Ascomycete	Chlorococcoid (algae)	Stigonema (cyanobacteria)	64.084317, -21.755772	2023-03-03	0.463352
	References:
	Peltigera symbionts: Miao et al. 1997
	Cladonia symbionts: Pisani et al., 2011; Almendras et al., 2018
	Stereocaulon symbionts: Crittenden et al., 2022
