## Supplementary material for "Exploring the Exclusive Isolation of *Pseudomonas syringae* in *Peltigera* Lichens via metabolite analysis and growth assays": List of VIP>1.5 Peltigera vs non-Peltigera comparison

### Sheet: P.membranaceaVSP.memb
ID feature	VIP confidence	ClassyFire most specific class	P. membranacea abundance	non-P.membranacea abundance
193	1.6089	Alpha amino acids	7.3339	7.57747
199	1.7618	Beta hydroxy acids and derivatives	6.6328	6.18981
313	1.5392	N-acyl-alpha amino acids and derivatives	6.80226	6.61935
352	1.7968	Acyl carnitines	6.71952	6.16227
415	1.743	Amino acids and derivatives	0	7.19745
440	1.765	Amino acids and derivatives	6.58816	6.1534
474	1.7924	Alpha amino acids	6.56336	0
512	1.6494	Benzimidazoles	5.25469	6.53712
687	1.6757	N-acyl-alpha amino acids	6.3917	6.06205
718	1.7725	Alpha amino acids and derivatives	6.03624	6.45882
727	1.7602	Oligopeptides	7.04284	6.60396
1147	1.8102	Alpha amino acids and derivatives	7.14965	0
1224	1.6457	Alpha amino acids	7.43464	7.25001
1294	1.6239	Pyridoxines	6.51016	0
1354	1.7804	Phenylalanine and derivatives	7.53724	7.09565
1366	1.7213	Benzodioxoles	6.04383	6.66385
1401	1.7622	Alpha amino acids and derivatives	6.79648	6.18416
1594	1.7806	N-acyl-alpha amino acids	7.42867	6.52072
1795	1.5938	Phenylalanine and derivatives	7.01044	6.70055
1806	1.7543	N-acyl-alpha amino acids	8.28324	7.36989
1830	1.7904	Pyrrolidines	7.83371	6.51579
2328	1.5101	Lactones	5.97347	0
2476	1.6133	Benzenoids	0	6.49527
2596	1.5536	Gamma butyrolactones	6.10019	0
4553	1.746	1-hydroxy-2-unsubstituted benzenoids	0	6.12338
4695	1.5504	Anisoles	7.82398	6.58183
4815	1.7347	Sesquiterpenoids	0	6.48185
5130	1.7329	Triterpenoids	0	6.4939
5403	1.6807	N-phenylureas	0	6.78115
5554	1.7614	N-phenylureas	7.56831	7.07289
5643	1.6787	Triterpenoids	0	6.10822
5769	1.6802	P-benzoquinones	0	7.16266
5929	1.7694	Cyclic depsipeptides	6.9395	0
6055	1.7342	Benzoquinones	0	6.67684
6225	1.6867	Carboxylic acids	6.49533	6.05436
6228	1.7608	Methyl esters	6.9111	6.45627
6319	1.8044	Lineolic acids and derivatives	6.59749	0
6320	1.5831	Lineolic acids and derivatives	6.68149	0
6567	1.6377	Fluorobenzenes	0	6.83307
6682	1.7599	Triterpenoids	0	6.57846
6911	1.7237	Triterpenoids	0	6.81053
6912	1.7058	Triterpenoids	0	7.55931
6913	1.7556	Triterpenoids	0	6.03695
7784	1.7925	Sesquiterpenoids	6.04725	0
7994	1.7692	Triterpenoids	0	6.60137
8286	1.7593	Isoindolones	0	6.83943
8351	1.8092	Lineolic acids and derivatives	6.55327	0
8430	1.7453	Beta hydroxy acids and derivatives	8.23384	0
8460	1.6302	Steroid lactones	0	6.77954
8592	1.6867	Triterpenoids	0	6.92089
8655	1.6688	Phenols	0	5.95728
8659	1.6171	Prenol lipids	0	6.84457
8666	1.737	Triterpenoids	0	6.86281
8813	1.6298	Amino acids and derivatives	7.39119	6.94303
8896	1.6445	3-hydroxysteroids	0	6.04685
8937	1.6988	Isoindolones	0	6.96699
8994	1.5538	1-acyl-sn-glycero-3-phosphocholines	7.07239	6.78036
9133	1.5566	Triterpenoids	0	6.68871
9231	1.5507	Triterpenoids	0	6.07368
9290	1.7405	1-hydroxy-2-unsubstituted benzenoids	0	7.07145
9305	1.7743	Hydroxysteroids	0	6.84287
9448	1.7448	1-hydroxy-2-unsubstituted benzenoids	0	7.4324
9549	1.7439	Aryl alkyl ketones	0	5.83759
9645	1.6798	Triterpenoids	0	6.64175
9647	1.6958	Triterpenoids	0	7.11354
9818	1.7225	Triterpenoids	0	7.2355
9858	1.6656	Triterpenoids	0	5.96597
9890	1.758	Triterpene saponins	0	6.48613
9967	1.7518	Triterpenoids	0	6.6724
9970	1.7716	Triterpenoids	0	6.09172
9978	1.597	Triterpenoids	0	6.33847
10050	1.7347	Triterpenoids	0	5.82359
10074	1.7106	Amino acids and derivatives	0	5.95606
10127	1.7497	Triterpenoids	0	6.75875
10131	1.7244	Diterpenoids	0	6.33772
10135	1.6749	Triterpenoids	0	6.57279
10144	1.784	Saccharolipids	0	6.26787
10157	1.6765	Triterpenoids	0	5.7608
10243	1.8118	Triterpenoids	5.03559	6.8432
10467	1.7582	Triterpenoids	0	6.89281
10636	1.8084	Triterpenoids	0	6.24034
10648	1.7907	Triterpenoids	0	6.77861
10683	1.8064	Triterpenoids	0	6.63674
10905	1.7217	Triterpenoids	0	6.68242
10915	1.8009	Fatty amides	6.10476	0
10922	1.7608	1-hydroxy-2-unsubstituted benzenoids	0	6.82007
10940	1.6874	Oxosteroids	0	6.86416
10943	1.6649	Phosphatidylethanolamines	6.16731	5.95299
10951	1.7094	Triterpenoids	0	7.36139
10955	1.641	Triterpenoids	0	6.07172
10956	1.7361	Triterpenoids	0	7.33791
10966	1.6952	Hydroxy bile acids, alcohols and derivatives	0	6.73753
10967	1.6846	Steroids and steroid derivatives	0	6.01462
10974	1.719	Steroids and steroid derivatives	0	5.83062
11126	1.6326	Steroid acids	0	6.43142
11239	1.7995	Triterpenoids	0	6.34969
11305	1.6529	Very long-chain fatty acids	0	5.70751
11338	1.7782	Prenol lipids	0	5.99562
11560	1.7245	Triterpenoids	0	6.09142
11599	1.6941	Triterpenoids	0	6.73904
11627	1.7906	Triterpenoids	0	6.76178
11646	1.7446	Triterpenoids	0	7.10581
11805	1.7772	Triterpenoids	0	6.89868
11849	1.698	Triterpenoids	0	5.78942
11932	1.5235	Triterpenoids	6.33143	6.53805
11948	1.761	Triterpenoids	0	7.31511
11994	1.7595	Steroids and steroid derivatives	7.24148	6.5512
11995	1.7691	Fatty alcohols	7.51839	6.83114
12002	1.6646	Fatty acyl glycosides of mono- and disaccharides	0	6.32317
12153	1.6304	Triterpenoids	0	6.72357
12214	1.7822	Very long-chain fatty acids	7.16144	6.14701
12380	1.7882	Triterpenoids	0	6.21389
12387	1.7943	Triterpenoids	0	6.43728
12411	1.685	Steroids and steroid derivatives	7.17919	6.80536
12473	1.8165	Triterpenoids	0	6.77012
12477	1.7809	Triterpenoids	0	6.64374
12554	1.785	Triterpenoids	0	6.82106
12599	1.5952	Triterpenoids	0	6.57054
12612	1.5235	Triterpenoids	0	6.62542
12702	1.5617	Triterpenoids	0	6.33811
12721	1.7756	Bile acids, alcohols and derivatives	0	6.86174
12722	1.7955	Triterpenoids	0	7.27121
12922	1.7863	Triterpenoids	0	6.55127
12923	1.7629	Triterpenoids	0	7.55113
12942	1.7381	Very long-chain fatty acids	7.86028	6.07156
13007	1.7496	Triterpenoids	0	6.82068
13036	1.7958	Triterpenoids	0	7.65431
13054	1.7946	Cyclohexenones	0	6.40176
13058	1.8142	Triterpenoids	0	6.64994
13059	1.795	Hydroxy bile acids, alcohols and derivatives	0	6.52939
13074	1.782	Diterpenoids	0	6.84375
13077	1.8169	Triterpenoids	0	6.34689
13078	1.8168	Triterpenoids	0	6.33346
13081	1.8174	Prenol lipids	0	6.54832
13121	1.7182	Triterpenoids	0	6.46594
13199	1.7005	Triterpenoids	0	5.99622
13318	1.7865	Steroidal alkaloids	0	6.30586
13368	1.7457	Steroids and steroid derivatives	0	6.16892
13448	1.6718	Prenol lipids	0	6.31747
13470	1.8129	Triterpenoids	0	6.53609
13475	1.7799	Straight chain fatty acids	0	6.25652
13477	1.7727	Diterpenoids	0	6.89645
13482	1.7882	Diterpenoids	0	6.57371
13485	1.7136	Guaianes	0	6.44474
13493	1.7852	Diterpenoids	0	6.17642
13496	1.8002	Guaianes	0	6.43581
13505	1.8062	Triterpenoids	0	6.72678
13510	1.7992	Guaianes	0	6.51921
13512	1.7903	Guaianes	0	6.43889
13513	1.7937	Triterpenoids	0	7.65339
13516	1.7948	Prenol lipids	0	6.60658
13550	1.8126	Triterpenoids	0	6.53807
13560	1.8022	Triterpenoids	0	7.0437
13580	1.8015	Triterpenoids	0	6.61777
13628	1.8093	Amino acids and derivatives	0	7.01711
13635	1.6713	Triterpenoids	0	6.42485
13690	1.7787	Steroids and steroid derivatives	6.78953	5.99414
13806	1.6972	Triterpenoids	0	7.12453
13970	1.67	Prenol lipids	0	6.6552
13978	1.6804	Triterpenoids	0	7.59928
13985	1.7106	Pregnane steroids	0	6.88226
13992	1.7649	Triterpenoids	0	6.92578
14095	1.761	Triterpenoids	0	6.51285
14254	1.691	Hydroxysteroids	0	7.02506
14261	1.7886	Triterpenoids	0	6.43013
14332	1.8058	N-acyl-alpha amino acids and derivatives	6.48283	0
14383	1.7639	Triterpenoids	0	6.66543
14403	1.7754	Prenol lipids	0	7.05842
14442	1.7144	Lineolic acids and derivatives	6.24755	6.99083
14533	1.5361	Diterpenoids	8.10819	6.62084
14746	1.5235	Triterpenoids	0	6.64028
14747	1.552	Diterpenoids	0	6.9146
14875	1.5774	Triterpenoids	0	6.54174
14938	1.6901	Phosphatidylcholines	0	6.39877
15001	1.7839	Triterpenoids	0	6.05799
15175	1.686	Lineolic acids and derivatives	6.53952	6.10211
15216	1.5527	Dicarboxylic acids and derivatives	8.12554	7.19296
15267	1.5529	Triterpenoids	0	7.40019
15269	1.6324	Triterpenoids	0	6.87328
15364	1.6457	Lineolic acids and derivatives	6.49089	6.82297
15368	1.6688	Triterpenoids	0	6.51696
15421	1.7444	Amino acids and derivatives	0	6.21563
15453	1.7883	Lineolic acids and derivatives	6.8116	7.406
15454	1.7453	Diterpenoids	0	6.61775
15534	1.6308	Fatty Acyls	6.02308	7.39186
15708	1.6636	Triterpenoids	0	7.08465
15867	1.5912	Diterpenoids	0	6.91641
15868	1.6249	Triterpenoids	0	7.49556
15871	1.5029	Guaianes	0	6.30142
15941	1.5975	Triterpenoids	0	6.23251
15992	1.7362	Lineolic acids and derivatives	0	6.20294
16091	1.8202	Lineolic acids and derivatives	7.15738	6.20751
16110	1.5399	Glycerolipids	6.83632	7.51969
16153	1.6382	Triterpenoids	0	6.98689
16200	1.5887	Diterpenoids	6.97149	6.71996
16395	1.8039	Lineolic acids and derivatives	5.92919	0
